# Tracing the origin of Finnish gelsolin amyloidosis using haplotype sharing trees

**DOI:** 10.64898/2026.02.11.705340

**Authors:** Osma S. Rautila, Sari Atula, Tuuli Mustonen, Eeva-Kaisa Schmidt, Miko Valori, Roberto Colombo, Juha Kere, Karri Kaivola, Pentti J. Tienari

## Abstract

Finnish gelsolin amyloidosis (AGel amyloidosis) is an autosomal dominant systemic amyloidosis caused by GSN c.640G>A p.D187N (rs121909715) founder variant. The disease was first described in 1969, and it was hypothesized that the Finnish patients share a common ancestor dating back to the 14th century. The link between two Finnish regions with high AGel incidence (Kanta-Häme and Kymenlaakso) has been hypothesized to have occurred in 1365 by a settler moving from Kanta-Häme to Kymenlaakso. Here, we used haplotype sharing tree (HST) to analyze Finnish AGel amyloidosis haplotypes to trace the geographic origin of the variant. We also estimated the time from the most recent common ancestor (MRCA) using single nucleotide polymorphism and short tandem repeat data. The HST -based analyses leveraging AGel amyloidosis cohorts from different Finnish geographic regions indicated, that the variant more likely appeared first in Kymenlaakso, not Kanta-Häme, contrary to the original hypothesis. The MRCA estimates for Finnish AGel ranged from 15 to 40 generations using four different methods, the mean of all estimates (27 generations) dated back to the 14th century. Thus, the data supports the original hypothesis on the variant’s spreading temporally, but not geographically. These results illustrate the use of HSTs in the analysis of haplotype structures and in tracing the ancestry of a founder variant.
