## Supplemental tables for "Tracing the origin of Finnish gelsolin amyloidosis using haplotype sharing trees"

### Sheet: 1. Core Haplotyp
Table S1. Core GSN*D187N haplotype (GRCh38, Illumina Global Screening Array 24v3)
e	pos	ref	alt	gt
chr9	119632253	C	T	0
chr9	119712240	G	T	0
chr9	119723601	T	C	0
chr9	119768799	G	A	1
chr9	119793808	G	T	0
chr9	119808984	C	A	0
chr9	119824968	C	T	0
chr9	119915951	G	A	0
chr9	119977403	G	T	0
chr9	120082260	T	C	0
chr9	120139689	A	C	0
chr9	120181968	A	G	0
chr9	120225867	T	C	0
chr9	120228691	C	T	0
chr9	120288519	C	T	1
chr9	120321581	A	G	0
chr9	120322403	C	T	0
chr9	120335051	C	T	0
chr9	120353922	C	T	0
chr9	120373926	G	A	0
chr9	120375035	G	A	0
chr9	120376946	G	A	0
chr9	120380570	C	T	0
chr9	120399457	A	G	0
chr9	120400388	A	G	0
chr9	120443420	C	T	0
chr9	120443703	C	T	0
chr9	120472144	C	T	0
chr9	120513107	T	C	0
chr9	120562567	T	C	0
chr9	120603052	C	T	0
chr9	120608707	A	G	1
chr9	120718588	G	T	1
chr9	120735367	C	T	1
chr9	120759564	A	C	0
chr9	120852595	G	T	0
chr9	120941408	T	C	0
chr9	121061743	G	A	0
chr9	121072186	C	A	0
chr9	121085880	A	G	0
chr9	121156762	C	A	1
chr9	121189639	T	C	0
chr9	121230934	G	A	0
chr9	121276172	G	A	0
chr9	121312513	T	G	0
chr9	121321193	C	T	0
chr9	121330077	C	T	0
chr9	121356498	A	G	0
chr9	121363046	C	A	0
chr9	121366076	A	C	0
chr9	121370640	G	T	0
chr9	121377603	T	C	0
chr9	121386146	A	G	0
chr9	121430204	T	C	1
chr9	121540935	A	C	0
chr9	121559840	G	A	0
chr9	121581421	T	C	1
chr9	121662964	C	T	0
chr9	121712057	G	A	0
chr9	121739606	T	C	0
chr9	121739694	G	A	0
chr9	121802313	C	T	0
chr9	121821098	T	C	0
chr9	121864249	C	T	0

### Sheet: 2. Ancestral Haplotype
Table S2. Majority-based ancestral GSN*D187N haplotype
For personal data rights protection purposes, we publish the majority based ancestral haplotype where 10 individuals remain on the majority branch
contig	pos	ref	alt	gt
chr9	113145827	G	A	1
chr9	113146172	C	T	0
chr9	113147285	G	T	0
chr9	113152444	C	T	1
chr9	113154872	A	G	0
chr9	113157150	C	T	1
chr9	113158766	A	G	1
chr9	113165995	T	C	1
chr9	113169313	G	A	0
chr9	113169732	G	T	0
chr9	113171605	A	C	0
chr9	113180279	G	T	1
chr9	113187834	C	T	0
chr9	113201227	C	T	0
chr9	113202384	T	C	1
chr9	113206517	C	T	0
chr9	113206915	C	T	1
chr9	113218833	T	C	1
chr9	113220936	T	C	1
chr9	113224129	T	G	0
chr9	113240184	A	G	1
chr9	113240285	C	T	1
chr9	113245592	C	A	0
chr9	113256564	G	A	0
chr9	113275614	C	T	1
chr9	113278969	A	G	0
chr9	113279983	A	C	1
chr9	113281766	T	C	1
chr9	113284655	T	C	0
chr9	113291165	C	T	0
chr9	113297844	T	C	1
chr9	113301466	T	G	0
chr9	113304678	T	C	0
chr9	113315414	T	G	0
chr9	113316240	T	C	1
chr9	113317532	C	A	0
chr9	113335213	C	T	0
chr9	113349127	G	A	1
chr9	113358778	G	A	1
chr9	113363509	T	C	0
chr9	113366288	A	C	0
chr9	113366604	G	T	0
chr9	113369415	A	G	0
chr9	113372981	A	C	0
chr9	113373918	C	T	0
chr9	113374563	C	T	1
chr9	113375393	A	C	0
chr9	113375856	G	A	0
chr9	113377555	G	A	0
chr9	113380846	A	G	0
chr9	113382460	T	C	1
chr9	113385961	G	A	0
chr9	113388626	A	G	0
chr9	113388911	A	G	0
chr9	113391611	C	G	0
chr9	113393108	G	A	0
chr9	113396819	C	T	0
chr9	113397940	C	A	0
chr9	113400480	C	T	0
chr9	113432256	A	G	0
chr9	113487684	C	A	0
chr9	113545790	A	G	0
chr9	113582051	C	T	0
chr9	113585984	G	A	0
chr9	113600866	A	G	1
chr9	113611420	C	T	1
chr9	113614009	G	A	0
chr9	113615264	T	C	0
chr9	113628789	A	G	0
chr9	113632520	G	T	0
chr9	113638656	G	T	0
chr9	113642423	C	T	1
chr9	113643096	T	C	0
chr9	113645071	T	C	1
chr9	113645650	G	A	0
chr9	113650387	G	A	0
chr9	113651074	G	A	0
chr9	113651471	T	C	0
chr9	113653883	G	A	1
chr9	113654456	G	A	0
chr9	113659506	T	C	0
chr9	113668465	T	C	1
chr9	113668800	G	A	0
chr9	113672066	T	G	0
chr9	113676068	T	C	1
chr9	113681441	C	T	0
chr9	113683065	A	G	0
chr9	113683656	A	G	0
chr9	113683745	C	A	1
chr9	113700177	C	T	0
chr9	113705843	C	T	0
chr9	113706405	A	G	0
chr9	113707921	A	C	0
chr9	113714790	G	A	0
chr9	113716125	G	T	0
chr9	113737788	C	T	0
chr9	113744699	G	T	1
chr9	113744982	G	A	0
chr9	113746369	C	A	0
chr9	113757986	G	A	0
chr9	113765903	T	C	1
chr9	113773130	C	T	1
chr9	113791403	G	A	0
chr9	113844073	A	G	0
chr9	113857079	A	C	0
chr9	113867489	T	C	0
chr9	113868148	T	C	0
chr9	113896336	C	A	0
chr9	113898719	T	C	1
chr9	113905732	C	T	0
chr9	113909633	G	A	0
chr9	113910637	A	G	0
chr9	113918174	G	A	1
chr9	113953640	A	G	0
chr9	113957361	A	G	1
chr9	113960413	G	T	1
chr9	113960998	C	T	0
chr9	113961208	C	T	1
chr9	113962532	C	T	1
chr9	113963439	T	G	0
chr9	113967477	G	A	1
chr9	113977701	T	G	0
chr9	113998697	C	T	0
chr9	114001278	T	G	1
chr9	114007906	G	A	0
chr9	114018034	T	C	1
chr9	114037646	C	T	1
chr9	114038580	A	G	1
chr9	114047190	C	A	1
chr9	114051846	C	T	0
chr9	114054301	G	A	1
chr9	114060340	G	A	1
chr9	114060528	C	T	0
chr9	114061975	C	T	1
chr9	114063465	C	T	1
chr9	114069727	T	C	0
chr9	114075465	G	T	0
chr9	114077924	A	G	0
chr9	114078058	C	T	0
chr9	114079462	C	A	0
chr9	114084110	C	T	0
chr9	114089796	T	C	0
chr9	114099483	G	A	0
chr9	114103504	A	G	0
chr9	114107678	C	T	0
chr9	114108047	T	C	0
chr9	114110244	T	C	0
chr9	114110903	A	C	0
chr9	114117725	G	A	0
chr9	114123019	A	G	0
chr9	114125125	C	A	0
chr9	114137421	G	A	0
chr9	114146173	A	G	1
chr9	114151716	G	A	1
chr9	114154651	A	G	0
chr9	114156549	T	G	0
chr9	114157840	C	A	0
chr9	114170626	A	G	1
chr9	114177340	G	A	0
chr9	114177527	G	A	0
chr9	114178739	C	T	0
chr9	114182053	T	C	1
chr9	114186273	A	G	0
chr9	114196366	T	G	1
chr9	114201781	T	C	1
chr9	114202962	G	A	0
chr9	114204904	G	A	0
chr9	114207835	G	A	0
chr9	114210993	C	T	0
chr9	114214969	G	A	0
chr9	114227095	G	T	0
chr9	114228791	G	A	0
chr9	114233203	T	G	0
chr9	114235714	T	C	0
chr9	114238521	G	A	0
chr9	114247673	G	A	1
chr9	114249315	C	T	0
chr9	114260607	C	A	1
chr9	114268302	G	A	0
chr9	114272469	T	C	1
chr9	114276831	A	G	0
chr9	114281175	T	G	0
chr9	114287611	T	G	1
chr9	114288740	A	G	0
chr9	114295648	G	T	0
chr9	114298957	C	T	1
chr9	114300042	G	A	0
chr9	114301525	C	T	0
chr9	114303760	G	A	1
chr9	114304187	G	T	1
chr9	114308628	G	A	0
chr9	114314404	C	T	1
chr9	114317007	A	G	1
chr9	114318108	A	G	0
chr9	114335475	C	T	1
chr9	114339766	G	A	1
chr9	114341693	A	G	1
chr9	114362505	G	A	0
chr9	114377000	T	C	0
chr9	114379666	T	C	0
chr9	114384155	G	A	0
chr9	114386150	G	T	1
chr9	114408030	C	T	0
chr9	114418910	T	C	1
chr9	114419150	A	G	1
chr9	114423425	C	T	0
chr9	114423486	G	A	0
chr9	114428860	G	A	0
chr9	114439119	T	C	0
chr9	114449488	G	A	1
chr9	114452629	C	A	1
chr9	114454997	G	A	1
chr9	114463103	C	T	0
chr9	114474970	G	A	1
chr9	114475304	G	T	0
chr9	114476468	G	A	0
chr9	114487594	G	A	0
chr9	114503126	C	T	1
chr9	114510578	G	A	1
chr9	114516188	C	T	0
chr9	114519671	G	A	0
chr9	114520359	A	G	0
chr9	114522527	G	A	0
chr9	114522883	C	T	0
chr9	114527615	A	C	0
chr9	114529382	T	C	0
chr9	114530771	G	A	0
chr9	114537859	T	C	0
chr9	114538638	T	G	0
chr9	114546772	C	T	0
chr9	114548180	T	C	0
chr9	114550102	C	T	0
chr9	114550423	T	C	0
chr9	114556446	A	G	0
chr9	114564289	A	G	0
chr9	114585781	C	T	0
chr9	114587373	G	A	0
chr9	114606637	C	T	0
chr9	114613629	C	A	0
chr9	114628397	C	A	0
chr9	114632474	T	C	0
chr9	114633957	C	T	0
chr9	114660498	G	A	0
chr9	114666680	T	C	0
chr9	114670633	G	T	0
chr9	114670664	T	C	0
chr9	114672519	G	A	0
chr9	114675841	A	G	0
chr9	114677863	A	G	0
chr9	114679681	C	T	0
chr9	114682888	G	A	0
chr9	114686433	G	A	0
chr9	114691388	C	T	0
chr9	114717229	C	T	0
chr9	114722975	C	T	0
chr9	114729140	T	C	0
chr9	114729579	G	A	0
chr9	114730737	T	G	1
chr9	114739962	C	T	1
chr9	114744681	A	G	0
chr9	114760912	A	G	1
chr9	114764590	G	T	0
chr9	114772774	T	G	0
chr9	114775064	G	A	0
chr9	114776054	C	T	1
chr9	114778630	T	C	0
chr9	114783386	C	T	0
chr9	114787047	G	A	1
chr9	114790605	T	C	1
chr9	114790969	T	C	1
chr9	114794831	C	T	0
chr9	114796423	C	T	1
chr9	114802595	T	C	1
chr9	114804160	A	G	1
chr9	114804733	C	T	0
chr9	114804857	T	C	1
chr9	114806486	A	G	1
chr9	114806680	C	T	0
chr9	114806766	T	C	1
chr9	114810887	C	T	0
chr9	114818634	C	T	1
chr9	114824812	T	G	0
chr9	114829939	G	A	0
chr9	114830358	T	C	0
chr9	114842790	T	C	0
chr9	114845526	C	T	0
chr9	114854533	G	A	0
chr9	114855437	T	C	0
chr9	114859921	G	A	0
chr9	114867763	C	T	1
chr9	114874599	G	T	0
chr9	114881082	C	T	1
chr9	114901931	T	C	0
chr9	114905163	T	C	0
chr9	114907305	C	T	1
chr9	114929278	C	T	0
chr9	114937225	G	A	0
chr9	114939472	A	G	0
chr9	114941875	G	T	1
chr9	114943256	G	A	0
chr9	114949119	T	C	0
chr9	114966615	T	G	1
chr9	114979024	T	C	0
chr9	114993679	C	T	0
chr9	114995812	C	T	0
chr9	114999776	C	T	0
chr9	115005741	A	G	0
chr9	115013773	T	C	1
chr9	115014240	C	A	0
chr9	115016581	G	A	0
chr9	115019982	C	T	0
chr9	115035318	T	C	0
chr9	115037475	G	A	0
chr9	115041553	A	G	0
chr9	115043440	C	A	1
chr9	115048016	G	A	0
chr9	115052994	G	A	1
chr9	115057157	C	T	0
chr9	115059467	A	C	0
chr9	115068533	G	A	0
chr9	115077589	G	A	0
chr9	115079659	C	T	0
chr9	115090824	C	T	0
chr9	115141696	G	A	1
chr9	115146442	C	T	1
chr9	115151591	A	G	0
chr9	115153311	T	G	0
chr9	115157297	T	C	0
chr9	115158816	C	T	0
chr9	115166140	C	T	0
chr9	115169419	G	A	0
chr9	115194296	C	T	1
chr9	115200247	A	C	1
chr9	115206794	G	A	0
chr9	115208545	G	T	1
chr9	115209876	C	T	0
chr9	115213585	A	G	0
chr9	115221719	C	T	1
chr9	115224392	A	G	0
chr9	115225336	G	T	0
chr9	115251010	A	G	0
chr9	115252174	A	G	0
chr9	115267205	C	T	0
chr9	115267450	C	T	0
chr9	115277193	G	A	1
chr9	115280778	A	G	0
chr9	115292932	T	C	1
chr9	115295232	T	G	0
chr9	115302613	G	A	0
chr9	115319179	T	C	1
chr9	115325460	C	A	0
chr9	115330236	G	A	1
chr9	115341863	A	G	0
chr9	115345268	G	A	0
chr9	115358817	A	C	0
chr9	115361795	G	A	0
chr9	115363986	C	T	0
chr9	115367615	T	G	0
chr9	115375556	A	C	1
chr9	115381654	C	T	0
chr9	115386411	T	C	1
chr9	115395450	T	C	0
chr9	115411532	A	G	0
chr9	115413231	A	G	0
chr9	115417199	A	G	0
chr9	115423803	C	T	0
chr9	115426948	C	T	0
chr9	115431855	G	A	0
chr9	115470654	C	T	0
chr9	115489262	T	C	0
chr9	115493341	C	T	0
chr9	115495504	A	C	0
chr9	115496163	A	G	1
chr9	115515036	C	A	0
chr9	115525229	G	A	0
chr9	115539718	A	C	0
chr9	115551816	T	G	1
chr9	115573673	G	A	1
chr9	115589885	A	G	1
chr9	115639255	A	G	0
chr9	115651236	A	G	0
chr9	115652929	G	A	0
chr9	115667906	T	C	0
chr9	115673393	A	C	0
chr9	115688962	A	G	0
chr9	115689454	T	G	0
chr9	115694572	T	C	0
chr9	115715516	G	A	0
chr9	115721081	A	G	0
chr9	115722520	T	G	0
chr9	115723485	C	T	0
chr9	115734952	T	C	0
chr9	115764119	A	G	0
chr9	115772221	T	G	0
chr9	115778552	G	T	0
chr9	115778789	T	C	0
chr9	115784730	G	T	0
chr9	115795625	A	G	0
chr9	115796830	T	C	0
chr9	115809092	A	G	0
chr9	115821966	A	G	0
chr9	115855719	C	T	0
chr9	115863053	C	A	0
chr9	115872026	G	A	1
chr9	115880360	C	T	0
chr9	115881150	A	G	0
chr9	115891681	G	A	0
chr9	115903186	A	G	1
chr9	115940431	T	G	0
chr9	115946939	A	G	0
chr9	115958436	C	T	0
chr9	115972555	A	G	0
chr9	115973705	C	T	0
chr9	115976316	G	A	0
chr9	115978935	G	A	1
chr9	115980330	G	A	0
chr9	115980783	A	G	0
chr9	115981146	A	G	0
chr9	115982878	T	C	0
chr9	115987866	T	C	0
chr9	116000076	C	T	0
chr9	116019409	A	G	1
chr9	116040096	A	G	0
chr9	116055624	T	G	1
chr9	116081398	C	T	1
chr9	116083125	A	G	0
chr9	116087546	C	T	0
chr9	116107604	C	T	1
chr9	116125670	T	C	1
chr9	116151466	C	T	0
chr9	116180346	G	A	0
chr9	116190109	A	G	0
chr9	116191595	A	G	0
chr9	116192345	A	G	1
chr9	116203874	G	A	0
chr9	116217402	T	C	0
chr9	116218018	G	A	0
chr9	116218241	C	T	0
chr9	116227276	C	T	0
chr9	116230795	C	T	0
chr9	116260523	T	G	0
chr9	116267445	T	G	0
chr9	116275755	T	G	0
chr9	116283724	G	A	0
chr9	116299117	G	A	0
chr9	116323419	T	C	0
chr9	116343388	T	G	0
chr9	116358659	C	T	0
chr9	116360063	C	T	0
chr9	116366296	A	G	0
chr9	116380072	T	C	1
chr9	116385431	C	A	0
chr9	116393289	A	G	0
chr9	116400266	C	A	1
chr9	116407271	C	T	0
chr9	116414404	T	C	0
chr9	116433988	A	C	1
chr9	116436700	A	G	0
chr9	116438568	C	A	0
chr9	116471779	C	T	1
chr9	116473505	A	G	1
chr9	116482663	G	A	1
chr9	116495908	C	T	1
chr9	116522865	G	A	1
chr9	116538497	C	T	0
chr9	116545494	G	A	0
chr9	116563720	T	C	0
chr9	116568778	C	T	1
chr9	116576786	T	G	0
chr9	116577184	G	A	0
chr9	116583135	C	A	0
chr9	116612027	A	G	0
chr9	116630013	T	C	0
chr9	116645502	C	T	0
chr9	116691176	C	T	1
chr9	116695741	C	T	1
chr9	116713991	T	C	1
chr9	116725166	C	A	0
chr9	116727069	C	T	0
chr9	116728059	G	A	0
chr9	116751351	G	A	0
chr9	116756291	A	C	1
chr9	116763486	G	T	1
chr9	116764096	C	T	0
chr9	116766199	A	C	1
chr9	116767929	G	A	0
chr9	116767970	T	C	0
chr9	116769031	C	T	1
chr9	116770978	C	A	1
chr9	116771458	C	T	0
chr9	116777252	A	G	1
chr9	116780184	C	T	0
chr9	116782908	C	T	0
chr9	116785618	A	G	1
chr9	116804254	A	C	1
chr9	116812947	G	A	0
chr9	116814523	C	A	0
chr9	116818456	G	A	1
chr9	116820593	T	G	1
chr9	116823573	C	T	1
chr9	116836431	G	A	0
chr9	116849749	C	T	1
chr9	116852205	T	C	0
chr9	116853795	A	G	0
chr9	116860483	T	C	1
chr9	116863546	G	A	0
chr9	116865708	C	T	1
chr9	116871375	A	G	0
chr9	116878897	G	A	1
chr9	116883202	G	A	0
chr9	116887336	A	G	0
chr9	116892242	T	C	1
chr9	116893400	A	C	0
chr9	116901245	C	T	0
chr9	116913957	T	C	1
chr9	116922448	G	A	0
chr9	116927451	T	C	0
chr9	116928114	T	C	0
chr9	116937173	G	T	0
chr9	116950122	G	A	0
chr9	116958631	G	A	0
chr9	116968047	G	A	0
chr9	116969767	G	A	0
chr9	116970081	A	G	0
chr9	116990875	T	C	0
chr9	116999431	A	C	1
chr9	117000428	T	G	0
chr9	117008921	A	C	0
chr9	117009614	G	A	0
chr9	117012414	G	T	0
chr9	117014151	A	G	0
chr9	117017531	C	T	1
chr9	117018074	G	A	0
chr9	117018099	T	C	0
chr9	117018657	G	T	1
chr9	117023227	C	T	0
chr9	117029768	C	T	1
chr9	117031236	C	A	0
chr9	117041005	G	T	0
chr9	117044873	C	T	0
chr9	117050568	T	C	0
chr9	117053820	C	T	0
chr9	117063169	T	C	0
chr9	117064506	G	A	0
chr9	117064849	C	T	0
chr9	117073074	T	C	0
chr9	117074492	T	G	1
chr9	117077049	T	C	0
chr9	117078065	C	T	1
chr9	117084538	T	C	1
chr9	117088605	G	T	1
chr9	117088939	C	T	0
chr9	117095837	G	A	0
chr9	117107402	C	T	0
chr9	117116083	G	A	1
chr9	117128011	A	C	0
chr9	117151329	C	T	0
chr9	117160987	C	T	0
chr9	117162060	G	A	0
chr9	117164269	C	T	0
chr9	117185737	A	G	0
chr9	117195505	G	A	0
chr9	117195630	C	T	1
chr9	117196574	T	C	0
chr9	117205684	C	T	1
chr9	117214873	C	T	0
chr9	117217185	T	C	0
chr9	117225884	T	C	0
chr9	117227376	T	C	0
chr9	117228277	G	A	0
chr9	117229491	T	C	1
chr9	117230815	C	T	1
chr9	117232536	G	T	0
chr9	117233764	C	T	0
chr9	117233993	C	T	0
chr9	117245006	C	T	0
chr9	117248777	A	C	0
chr9	117267582	T	C	0
chr9	117268975	G	A	1
chr9	117273490	C	A	0
chr9	117283680	C	T	0
chr9	117284773	G	A	0
chr9	117285151	G	A	1
chr9	117288184	T	C	0
chr9	117291564	G	A	0
chr9	117299500	G	A	0
chr9	117309670	G	A	1
chr9	117323425	C	A	0
chr9	117336768	T	C	0
chr9	117341354	A	G	0
chr9	117345720	A	G	0
chr9	117345842	C	T	0
chr9	117347911	G	A	0
chr9	117351949	C	T	0
chr9	117362544	G	T	0
chr9	117362796	A	G	0
chr9	117375479	C	T	0
chr9	117379526	G	A	0
chr9	117383283	T	C	0
chr9	117391028	C	A	1
chr9	117400102	C	T	0
chr9	117407274	C	T	0
chr9	117426743	G	A	0
chr9	117432560	G	A	0
chr9	117434633	A	C	0
chr9	117441326	G	A	0
chr9	117442815	A	G	0
chr9	117448029	C	T	0
chr9	117454382	T	C	0
chr9	117464137	T	G	0
chr9	117464359	C	T	0
chr9	117477885	G	A	0
chr9	117481059	G	A	0
chr9	117488451	A	G	0
chr9	117489068	C	T	0
chr9	117512881	T	C	0
chr9	117512998	T	C	0
chr9	117523073	T	C	1
chr9	117525430	G	T	0
chr9	117530056	C	T	0
chr9	117538965	G	T	0
chr9	117539110	G	A	0
chr9	117540564	T	C	1
chr9	117548972	A	G	0
chr9	117558107	A	G	0
chr9	117565281	C	A	0
chr9	117577026	C	A	0
chr9	117577611	A	G	0
chr9	117595712	G	A	0
chr9	117596663	G	T	0
chr9	117597816	A	C	0
chr9	117610604	C	T	0
chr9	117616205	T	C	1
chr9	117627187	C	T	0
chr9	117647941	G	T	1
chr9	117671123	T	C	0
chr9	117688520	A	G	0
chr9	117700861	A	G	0
chr9	117710486	C	T	1
chr9	117712004	G	A	0
chr9	117713024	A	G	0
chr9	117713324	C	T	0
chr9	117718534	T	C	0
chr9	117720662	T	C	0
chr9	117721385	A	G	0
chr9	117721731	G	A	0
chr9	117730354	A	G	0
chr9	117732324	A	G	0
chr9	117735227	C	A	0
chr9	117749988	T	C	0
chr9	117750681	G	T	0
chr9	117751901	A	G	0
chr9	117752405	C	T	0
chr9	117755532	T	C	0
chr9	117771144	T	C	0
chr9	117773067	A	G	1
chr9	117778012	T	C	1
chr9	117780992	T	C	0
chr9	117785004	A	G	1
chr9	117808973	A	C	1
chr9	117828961	A	G	1
chr9	117849240	A	G	0
chr9	117850980	G	A	0
chr9	117851455	T	C	0
chr9	117863733	T	C	1
chr9	117867504	G	A	0
chr9	117898290	T	C	1
chr9	117903924	T	C	0
chr9	117955308	G	A	0
chr9	117969847	C	A	1
chr9	117970488	T	C	0
chr9	117971434	G	A	1
chr9	117974975	C	A	0
chr9	117976787	G	A	0
chr9	117995092	C	T	1
chr9	118007566	T	C	1
chr9	118011307	C	T	1
chr9	118017523	G	A	0
chr9	118033712	T	C	0
chr9	118052674	C	T	1
chr9	118077366	T	C	1
chr9	118078991	T	C	1
chr9	118092661	T	C	1
chr9	118129359	T	C	1
chr9	118150826	T	C	1
chr9	118159850	C	T	0
chr9	118161236	C	T	0
chr9	118163682	C	T	0
chr9	118183167	A	G	1
chr9	118205307	T	G	1
chr9	118207497	G	A	1
chr9	118225916	C	T	1
chr9	118230157	C	T	0
chr9	118235591	T	C	1
chr9	118241600	T	C	0
chr9	118244639	T	C	1
chr9	118275719	G	T	0
chr9	118282037	G	A	0
chr9	118295932	A	G	0
chr9	118302948	T	C	0
chr9	118306944	T	C	0
chr9	118308754	A	C	0
chr9	118332695	T	C	0
chr9	118362030	A	G	0
chr9	118365554	C	T	0
chr9	118371418	C	T	0
chr9	118386782	G	A	0
chr9	118394765	T	C	0
chr9	118397264	G	A	0
chr9	118398876	G	A	0
chr9	118401564	T	C	0
chr9	118415215	T	G	0
chr9	118417098	G	A	0
chr9	118420276	T	C	1
chr9	118427817	T	C	0
chr9	118438894	G	A	0
chr9	118444112	C	T	0
chr9	118446601	A	G	1
chr9	118450141	C	T	0
chr9	118450871	C	T	0
chr9	118456441	C	T	0
chr9	118470740	C	A	0
chr9	118480795	A	G	0
chr9	118482591	C	T	0
chr9	118491564	T	C	0
chr9	118491944	G	A	0
chr9	118514682	G	T	0
chr9	118515349	C	T	0
chr9	118531016	C	T	0
chr9	118553757	T	C	0
chr9	118560327	G	A	1
chr9	118563380	G	T	0
chr9	118563956	C	T	0
chr9	118565045	C	A	1
chr9	118565325	A	C	0
chr9	118566248	C	T	1
chr9	118580628	C	T	0
chr9	118594761	A	C	1
chr9	118597008	G	A	1
chr9	118599496	A	G	0
chr9	118603773	T	G	0
chr9	118608680	G	A	1
chr9	118618119	C	A	1
chr9	118623119	A	C	0
chr9	118624868	T	C	1
chr9	118690497	A	G	1
chr9	118703098	A	G	0
chr9	118713451	C	A	0
chr9	118715347	G	A	0
chr9	118740413	A	G	0
chr9	118743493	G	A	0
chr9	118747731	T	C	0
chr9	118760607	C	T	0
chr9	118793701	A	C	0
chr9	118797075	T	C	0
chr9	118797712	T	G	1
chr9	118853608	A	G	0
chr9	118862680	C	T	1
chr9	118868157	G	T	0
chr9	118882989	C	T	0
chr9	118910296	A	G	0
chr9	118912590	C	T	0
chr9	118951728	G	A	0
chr9	118962481	T	C	1
chr9	118965126	A	G	1
chr9	118968960	G	A	1
chr9	118990797	G	A	1
chr9	118994590	G	A	1
chr9	119012528	A	G	0
chr9	119013301	A	G	0
chr9	119035862	A	C	0
chr9	119042743	A	G	1
chr9	119051667	C	T	0
chr9	119058156	G	A	0
chr9	119074737	C	A	0
chr9	119078222	A	G	0
chr9	119082048	C	T	0
chr9	119089804	A	G	0
chr9	119097015	T	C	0
chr9	119120887	A	G	1
chr9	119126464	A	C	0
chr9	119139893	C	A	0
chr9	119152210	C	T	0
chr9	119184159	A	G	0
chr9	119184654	T	C	0
chr9	119193798	G	A	0
chr9	119197292	C	T	0
chr9	119199618	G	A	0
chr9	119205319	A	C	0
chr9	119208791	C	T	0
chr9	119211564	A	G	1
chr9	119213766	G	A	0
chr9	119222275	A	G	0
chr9	119222395	C	T	1
chr9	119226621	T	G	1
chr9	119230408	G	A	1
chr9	119236484	T	G	0
chr9	119242560	A	G	0
chr9	119252061	C	T	1
chr9	119267798	C	T	0
chr9	119268705	G	A	1
chr9	119277286	G	A	0
chr9	119277298	G	A	1
chr9	119277426	A	G	0
chr9	119306603	C	T	0
chr9	119308827	G	A	1
chr9	119331874	G	A	0
chr9	119333555	T	C	1
chr9	119358277	C	A	0
chr9	119370827	G	T	0
chr9	119392371	C	T	1
chr9	119402659	C	A	0
chr9	119412084	T	C	0
chr9	119439722	G	A	0
chr9	119442526	A	C	0
chr9	119448609	G	A	0
chr9	119456321	G	T	0
chr9	119471673	T	G	1
chr9	119496299	C	T	0
chr9	119498471	G	A	0
chr9	119500193	C	T	0
chr9	119502435	A	G	1
chr9	119510665	C	T	0
chr9	119517143	T	G	1
chr9	119549790	G	A	0
chr9	119571592	C	T	0
chr9	119591881	A	G	0
chr9	119607990	G	T	0
chr9	119628652	C	T	0
chr9	119632253	C	T	0
chr9	119654943	G	A	1
chr9	119659757	A	C	1
chr9	119671775	T	C	1
chr9	119680959	C	T	0
chr9	119688981	G	A	1
chr9	119711308	T	C	0
chr9	119712240	G	T	0
chr9	119723601	T	C	0
chr9	119724790	G	A	0
chr9	119760563	A	G	0
chr9	119763510	A	G	0
chr9	119768799	G	A	1
chr9	119773055	T	C	0
chr9	119775928	C	T	1
chr9	119786655	T	C	1
chr9	119786790	G	A	0
chr9	119790661	G	T	1
chr9	119793808	G	T	0
chr9	119797984	C	T	1
chr9	119801582	C	T	1
chr9	119808984	C	A	0
chr9	119810618	C	T	0
chr9	119812249	G	A	1
chr9	119818297	C	T	0
chr9	119820137	C	T	1
chr9	119820956	G	T	0
chr9	119824968	C	T	0
chr9	119833758	G	A	1
chr9	119840800	G	A	1
chr9	119846414	A	G	0
chr9	119846787	G	A	1
chr9	119852500	T	C	0
chr9	119861535	A	G	0
chr9	119862468	A	C	0
chr9	119885851	G	T	1
chr9	119894586	C	T	0
chr9	119913703	T	C	1
chr9	119915951	G	A	0
chr9	119919302	A	G	1
chr9	119943405	G	A	0
chr9	119977403	G	T	0
chr9	120000946	A	C	1
chr9	120005329	C	T	1
chr9	120011577	T	C	1
chr9	120024537	G	T	1
chr9	120033303	C	T	0
chr9	120052687	C	T	0
chr9	120082260	T	C	0
chr9	120111878	T	C	1
chr9	120132522	C	T	1
chr9	120139689	A	C	0
chr9	120155988	C	T	0
chr9	120175347	A	G	0
chr9	120181968	A	G	0
chr9	120191110	G	A	0
chr9	120192127	T	C	1
chr9	120210339	C	A	0
chr9	120225867	T	C	0
chr9	120228691	C	T	0
chr9	120258952	G	A	1
chr9	120288519	C	T	1
chr9	120321581	A	G	0
chr9	120322403	C	T	0
chr9	120335051	C	T	0
chr9	120351368	G	A	0
chr9	120353922	C	T	0
chr9	120359909	G	A	0
chr9	120362226	C	T	0
chr9	120373926	G	A	0
chr9	120374504	C	T	0
chr9	120375035	G	A	0
chr9	120376946	G	A	0
chr9	120380570	C	T	0
chr9	120399457	A	G	0
chr9	120400388	A	G	0
chr9	120409378	A	G	0
chr9	120443420	C	T	0
chr9	120443703	C	T	0
chr9	120472144	C	T	0
chr9	120480555	A	G	0
chr9	120513107	T	C	0
chr9	120551719	C	A	0
chr9	120560422	G	A	0
chr9	120562567	T	C	0
chr9	120587421	G	A	0
chr9	120588843	C	A	1
chr9	120603052	C	T	0
chr9	120608707	A	G	1
chr9	120692435	A	G	0
chr9	120718588	G	T	1
chr9	120735367	C	T	1
chr9	120759564	A	C	0
chr9	120845551	C	T	0
chr9	120852595	G	T	0
chr9	120871670	A	G	1
chr9	120873843	C	A	0
chr9	120877952	A	G	0
chr9	120889023	T	C	0
chr9	120890620	T	C	0
chr9	120916807	C	T	0
chr9	120921879	G	A	0
chr9	120927961	G	A	0
chr9	120941408	T	C	0
chr9	120951145	C	T	0
chr9	120969130	G	A	0
chr9	120989522	A	G	0
chr9	120992499	C	T	0
chr9	121006922	C	T	0
chr9	121008158	A	C	0
chr9	121055335	T	C	0
chr9	121061743	G	A	0
chr9	121072186	C	A	0
chr9	121085880	A	G	0
chr9	121105504	T	C	0
chr9	121152314	T	C	0
chr9	121168687	T	C	0
chr9	121189639	T	C	0
chr9	121230934	G	A	0
chr9	121262998	C	T	0
chr9	121266550	G	A	0
chr9	121276172	G	A	0
chr9	121284355	G	T	0
chr9	121298601	T	C	1
chr9	121310714	G	A	0
chr9	121312513	T	G	0
chr9	121313266	G	A	0
chr9	121321193	C	T	0
chr9	121330077	C	T	0
chr9	121350061	G	A	0
chr9	121356498	A	G	0
chr9	121363046	C	A	0
chr9	121363242	A	G	0
chr9	121366076	A	C	0
chr9	121370640	G	T	0
chr9	121377603	T	C	0
chr9	121386146	A	G	0
chr9	121423242	C	T	0
chr9	121424475	A	G	0
chr9	121430204	T	C	1
chr9	121438139	T	C	0
chr9	121447264	G	A	0
chr9	121461671	A	G	0
chr9	121479091	T	G	0
chr9	121533290	C	T	1
chr9	121539617	C	T	0
chr9	121540194	T	C	0
chr9	121559840	G	A	0
chr9	121581027	G	A	0
chr9	121581421	T	C	1
chr9	121599993	G	A	1
chr9	121600223	T	C	1
chr9	121602070	C	T	1
chr9	121602293	C	T	1
chr9	121610033	C	T	0
chr9	121614310	T	G	1
chr9	121618643	C	T	0
chr9	121623900	C	T	1
chr9	121626027	G	A	0
chr9	121628041	T	C	1
chr9	121637477	G	A	1
chr9	121648326	G	T	0
chr9	121650682	A	G	1
chr9	121660124	G	A	1
chr9	121662964	C	T	0
chr9	121665094	G	T	0
chr9	121670738	C	T	0
chr9	121673771	A	G	0
chr9	121689426	T	C	0
chr9	121691039	G	A	0
chr9	121712057	G	A	0
chr9	121739606	T	C	0
chr9	121739694	G	A	0
chr9	121754311	C	T	0
chr9	121802313	C	T	0
chr9	121805388	A	G	1
chr9	121809205	A	G	0
chr9	121814151	G	A	1
chr9	121821098	T	C	0
chr9	121823655	G	T	0
chr9	121827530	A	G	0
chr9	121836070	T	C	0
chr9	121838096	G	T	1
chr9	121844509	T	C	1
chr9	121845424	A	G	1
chr9	121864249	C	T	0
chr9	121865648	G	T	0
chr9	121871918	C	A	0
chr9	121881088	C	T	1
chr9	121884699	A	C	1
chr9	121885000	T	C	0
chr9	121888332	C	T	1
chr9	121903851	G	A	0
chr9	121904652	G	A	0
chr9	121905919	G	A	0
chr9	121909984	C	T	0
chr9	121913398	G	A	1
chr9	121914316	G	T	0
chr9	121925167	T	C	1
chr9	121926329	G	A	0
chr9	121931359	A	C	0
chr9	121932968	G	A	0
chr9	121934727	C	A	0
chr9	121935598	T	C	0
chr9	121943798	T	C	0
chr9	121953872	G	A	0
chr9	121958658	T	G	0
chr9	121992536	A	G	1
chr9	121995917	A	G	0
chr9	122058947	G	A	0
chr9	122064851	A	G	0
chr9	122092553	C	T	0
chr9	122100741	A	G	0
chr9	122101094	G	A	0
chr9	122107328	G	A	0
chr9	122109418	G	A	0
chr9	122109795	T	C	0
chr9	122114780	T	C	0
chr9	122118318	G	A	0
chr9	122119343	A	G	0
chr9	122137995	G	A	0
chr9	122168492	G	T	0
chr9	122186767	A	G	1
chr9	122191866	A	G	0
chr9	122195246	A	G	0
chr9	122207036	C	T	0
chr9	122214995	C	T	0
chr9	122230545	G	A	1
chr9	122246651	T	C	0
chr9	122261728	G	A	0
chr9	122278707	T	C	0
chr9	122298612	T	C	0
chr9	122313503	C	A	0
chr9	122318868	T	C	0
chr9	122336846	G	A	0
chr9	122339321	C	T	0
chr9	122346130	C	T	0
chr9	122354550	T	C	0
chr9	122360701	T	C	0
chr9	122362879	C	T	0
chr9	122365436	G	A	0
chr9	122369409	C	T	1
chr9	122370243	A	G	0
chr9	122371200	T	C	1
chr9	122371228	C	T	0
chr9	122371449	T	C	0
chr9	122375416	A	T	0
chr9	122377927	G	A	0
chr9	122378221	G	A	0
chr9	122381513	C	A	1
chr9	122386353	A	G	1
chr9	122388148	G	A	0
chr9	122399548	A	G	0
chr9	122399591	C	T	0
chr9	122407651	C	T	1
chr9	122458945	A	C	1
chr9	122473869	C	T	0
chr9	122486838	A	G	0
chr9	122503038	G	T	1
chr9	122506605	A	G	0
chr9	122506676	A	G	0
chr9	122508840	A	G	0
chr9	122509521	G	A	0
chr9	122512451	T	C	0
chr9	122513344	T	C	0
chr9	122520691	T	G	0
chr9	122523732	T	C	0
chr9	122541481	G	A	0
chr9	122554571	C	T	0
chr9	122556503	A	G	0
chr9	122568399	T	G	0
chr9	122577985	C	T	1
chr9	122579930	A	G	0
chr9	122607653	A	G	0
chr9	122614808	A	G	1
chr9	122615226	A	G	1
chr9	122623129	C	A	1
chr9	122623782	T	C	0
chr9	122624264	T	G	0
chr9	122625248	G	T	0
chr9	122625574	A	G	0
chr9	122628848	C	T	1
chr9	122628962	G	A	1
chr9	122629090	A	G	1
chr9	122634733	G	T	1
chr9	122653086	G	A	1
chr9	122660145	G	A	1
chr9	122663281	T	C	0
chr9	122673868	G	A	0
chr9	122675385	T	G	0
chr9	122691190	C	T	0
chr9	122717714	C	T	1
chr9	122741386	T	C	0
chr9	122758233	G	A	1
chr9	122786310	T	G	0
chr9	122797809	G	A	0
chr9	122798328	G	A	0
chr9	122800372	G	A	0
chr9	122802629	C	T	0
chr9	122807796	T	C	0
chr9	122828368	G	A	0
chr9	122890478	G	A	0
chr9	122931599	C	T	0
chr9	122940552	C	A	0
chr9	122942396	G	A	0
chr9	122951247	T	G	1
chr9	122975417	G	T	0
chr9	122988145	T	G	1
chr9	123001934	G	A	0
chr9	123080795	A	G	0
chr9	123099462	A	C	0
chr9	123136364	T	C	0
chr9	123140768	G	A	0
chr9	123201171	C	T	0
chr9	123286070	C	T	1
chr9	123292709	G	A	0
chr9	123300364	C	A	0
chr9	123318543	A	G	1
chr9	123319459	C	T	1
chr9	123320064	T	C	1
chr9	123334243	G	A	1
chr9	123343863	G	A	1
chr9	123349072	G	A	1
chr9	123351315	G	A	1
chr9	123351816	A	G	1
chr9	123356974	A	G	0
chr9	123358604	G	A	0
chr9	123362243	G	A	0
chr9	123365932	T	C	0
chr9	123376639	C	T	0
chr9	123392075	C	T	0
chr9	123393280	A	G	0
chr9	123404451	C	T	0
chr9	123411273	T	C	1
chr9	123416925	C	T	1
chr9	123436735	T	G	1
chr9	123457427	A	G	0
chr9	123474735	T	C	0
chr9	123490798	T	C	0
chr9	123520720	C	A	1
chr9	123525125	G	A	0
chr9	123526204	C	T	1
chr9	123530307	C	T	0
chr9	123532392	T	C	0
chr9	123541092	G	A	1
chr9	123543009	C	T	0
chr9	123561322	C	T	0
chr9	123580798	C	T	0
chr9	123589939	G	A	0
chr9	123605175	G	A	0
chr9	123646676	C	T	0
chr9	123653337	G	T	1
chr9	123677221	G	A	0
chr9	123684499	G	A	0
chr9	123692936	A	G	0
chr9	123696510	A	G	1
chr9	123707861	T	C	0
chr9	123734693	T	C	1
chr9	123736323	G	A	0
chr9	123746279	C	T	1
chr9	123761803	T	C	0
chr9	123762933	A	G	1
chr9	123782997	A	G	0
chr9	123810225	T	C	0
chr9	123854981	A	C	0
chr9	123856954	G	A	0
chr9	123866394	G	A	0
chr9	123872959	T	C	0
chr9	123885704	G	A	0
chr9	123902384	A	G	0
chr9	123923330	C	T	0
chr9	123933491	G	A	1
chr9	123937506	C	A	1
chr9	123939297	C	T	0
chr9	123952996	G	A	1
chr9	123957110	G	A	0
chr9	123960368	G	A	0
chr9	123975776	A	G	0
chr9	123980083	A	G	0
chr9	123980473	G	A	0
chr9	123983418	G	A	0
chr9	123987352	C	T	0
chr9	123997180	T	C	0
chr9	123997470	A	G	0
chr9	124003324	C	T	0
chr9	124005041	T	C	0
chr9	124005148	T	C	1
chr9	124006222	G	A	0
chr9	124006303	T	C	1
chr9	124009042	T	C	0
chr9	124033555	T	C	0
chr9	124035963	A	G	1
chr9	124055583	C	T	0
chr9	124058669	G	A	1
chr9	124064244	C	T	0
chr9	124066995	T	C	0
chr9	124073519	G	A	0
chr9	124085793	T	C	0
chr9	124085970	C	T	0
chr9	124092228	G	A	0
chr9	124098496	C	T	0
chr9	124099110	A	G	1
chr9	124099860	C	T	0
chr9	124100456	G	T	0
chr9	124101472	G	T	1
chr9	124109020	C	T	0
chr9	124114659	C	T	0
chr9	124119169	C	T	1
chr9	124122867	T	C	1
chr9	124124901	C	T	0
chr9	124129104	C	T	0
chr9	124133910	A	G	0
chr9	124142909	G	A	0
chr9	124158001	C	T	0
chr9	124162723	T	G	0
chr9	124166469	C	T	0
chr9	124173085	A	G	0
chr9	124173603	C	T	0
chr9	124186703	C	T	0
chr9	124186800	A	G	0
chr9	124192836	C	T	0
chr9	124197402	T	G	0
chr9	124200803	G	A	0
chr9	124202840	T	G	1
chr9	124205698	C	T	0
chr9	124211594	A	G	0
chr9	124212743	G	A	0
chr9	124216679	C	A	0
chr9	124220322	G	A	0
chr9	124222103	A	G	0
chr9	124225857	G	A	1
chr9	124228906	T	G	1
chr9	124234800	T	C	1
chr9	124239181	G	T	0
chr9	124242762	A	G	1
chr9	124262761	A	G	1
chr9	124298152	C	T	1
chr9	124328687	T	C	0
chr9	124335775	C	T	0
chr9	124344122	G	A	0
chr9	124349748	G	A	0
chr9	124351381	A	G	0
chr9	124365313	C	T	0
chr9	124389126	T	C	0
chr9	124414882	A	G	1
chr9	124419195	G	A	0
chr9	124428061	A	G	0
chr9	124430628	A	G	0
chr9	124433594	G	A	0
chr9	124450621	T	C	0
chr9	124452888	C	T	0
chr9	124459816	T	C	0
chr9	124460848	A	G	0
chr9	124462493	G	A	0
chr9	124464822	A	G	0
chr9	124485652	G	A	1
chr9	124492578	C	T	0
chr9	124574879	A	G	0
chr9	124615170	T	C	0
chr9	124706831	T	G	0
chr9	124736095	T	C	0
chr9	124790808	A	G	0
chr9	124799280	C	T	0
chr9	124804099	A	G	0
chr9	124807584	C	T	0
chr9	124808361	T	C	0
chr9	124827529	A	G	1
chr9	124831258	C	T	0
chr9	124832017	A	G	1
chr9	124832092	T	C	1
chr9	124854258	A	G	0
chr9	124862127	C	T	0
chr9	124881177	T	C	0
chr9	124881667	A	G	1
chr9	124914639	G	A	0
chr9	124925937	T	C	0
chr9	124926335	A	G	0
chr9	124971647	C	T	1
chr9	125003699	T	C	1
chr9	125018980	G	A	0
chr9	125032564	T	C	1
chr9	125063624	A	G	1
chr9	125095166	G	A	0
chr9	125110019	G	A	0
chr9	125115593	A	G	0
chr9	125134627	T	C	0
chr9	125148028	T	G	0
chr9	125176295	T	C	0
chr9	125189931	G	T	0
chr9	125190369	A	T	0
chr9	125238840	C	T	0
chr9	125274966	C	T	1
chr9	125365133	A	G	1
chr9	125366503	A	G	1
chr9	125370928	T	C	1
chr9	125379069	G	A	1
chr9	125379686	G	A	0
chr9	125386112	T	C	0
chr9	125411354	A	G	0
chr9	125412158	G	A	0
chr9	125423051	T	C	0
chr9	125436143	C	A	1
chr9	125445438	T	C	1
chr9	125455818	C	A	0
chr9	125461782	G	A	0
chr9	125538426	G	T	0
chr9	125541115	C	T	0
chr9	125550945	A	G	0
chr9	125554366	G	A	1
chr9	125622279	C	T	0
chr9	125650397	G	A	0
chr9	125660749	A	G	1
chr9	125660797	G	A	0
chr9	125714185	G	A	1
chr9	125715063	C	T	0
chr9	125726418	A	G	0
chr9	125727872	C	T	1
chr9	125814277	A	G	0
chr9	125820281	A	G	0
chr9	125906617	A	G	0
chr9	125921190	T	C	0
chr9	125942332	G	A	0
chr9	125977121	C	T	1
chr9	125977736	A	G	1
chr9	125992274	A	C	0
chr9	125999527	G	T	0
chr9	126003083	G	A	0
chr9	126006384	T	C	0
chr9	126011688	A	C	0
chr9	126020909	T	G	1
chr9	126021908	G	T	0
chr9	126026063	C	T	0
chr9	126026446	A	G	0
chr9	126032126	C	T	0
chr9	126033564	C	T	0
chr9	126038145	A	G	1
chr9	126043327	A	C	0
chr9	126045238	C	T	0
chr9	126048567	T	C	0
chr9	126050163	C	T	0
chr9	126054308	G	A	1
chr9	126055237	C	T	1
chr9	126063708	A	G	0
chr9	126073523	C	T	0
chr9	126074083	A	G	0
chr9	126081887	A	G	1
chr9	126084653	C	T	0
chr9	126087209	A	C	1
chr9	126096516	A	C	0
chr9	126098092	C	T	1
chr9	126117946	G	A	1
chr9	126117998	G	A	0
chr9	126121570	G	A	0
chr9	126130084	T	G	0
chr9	126130766	A	C	1
chr9	126138249	A	G	1
chr9	126148140	G	A	1
chr9	126148321	G	A	0
chr9	126154866	G	A	0
chr9	126157870	C	T	1
chr9	126165808	A	C	1
chr9	126175396	C	T	1
chr9	126185196	G	T	0
chr9	126192228	T	G	0
chr9	126203830	G	A	0
chr9	126217557	A	G	1
chr9	126221599	A	G	1
chr9	126238750	A	G	0
chr9	126241427	G	A	0
chr9	126256714	T	C	0
chr9	126262983	A	C	0
chr9	126264194	T	C	0
chr9	126268813	C	T	0
chr9	126280420	C	A	0
chr9	126284580	A	G	0
chr9	126287413	C	T	1
chr9	126292470	G	A	0
chr9	126296645	C	T	0
chr9	126299233	C	A	0
chr9	126299494	T	G	0
chr9	126299562	T	C	0
chr9	126303657	A	G	0
chr9	126305138	C	T	1
chr9	126307097	C	T	0
chr9	126313206	A	G	0
chr9	126317233	G	A	0
chr9	126318834	C	T	0
chr9	126334195	C	T	0
chr9	126358819	A	G	0
chr9	126362495	G	A	0
chr9	126385535	G	A	0
chr9	126388369	C	T	1
chr9	126403809	A	G	1
chr9	126422030	G	A	1
chr9	126442268	C	T	0
chr9	126456310	C	T	0
chr9	126468262	C	T	0
chr9	126474345	G	A	0
chr9	126483898	T	C	0
chr9	126487985	G	A	0
chr9	126489614	G	A	1
chr9	126494374	C	T	0
chr9	126496558	G	A	0
chr9	126513773	T	C	1
chr9	126528319	C	T	0
chr9	126528688	C	T	0
chr9	126535594	G	A	1
chr9	126540605	T	C	0
chr9	126549372	A	G	1
chr9	126553143	G	A	1
chr9	126554711	C	T	1
chr9	126563097	C	A	0
chr9	126563768	G	A	0
chr9	126564253	G	A	0
chr9	126582484	A	G	1
chr9	126586848	T	C	0
chr9	126614883	G	A	0
chr9	126634155	G	A	1
chr9	126634735	C	T	0
chr9	126640690	G	A	0
chr9	126646011	C	T	1
chr9	126646838	G	A	0
chr9	126647783	A	C	0
chr9	126648963	C	A	1
chr9	126650982	C	T	0
chr9	126651019	C	T	0
chr9	126651211	C	T	0
chr9	126661489	G	A	1
chr9	126670926	G	A	0
chr9	126698635	A	G	0
chr9	126703046	A	G	0
chr9	126706307	G	A	0
chr9	126709618	C	A	1
chr9	126727979	G	A	0
chr9	126744627	T	C	1
chr9	126745743	G	A	0
chr9	126750354	C	T	1
chr9	126750432	G	A	1
chr9	126751307	G	T	1
chr9	126762474	T	C	1
chr9	126789187	A	G	1
chr9	126789900	C	T	0
chr9	126792459	A	G	1
chr9	126795730	A	G	0
chr9	126798699	T	C	0
chr9	126839788	C	A	0
chr9	126841515	G	A	0
chr9	126851175	T	G	1
chr9	126853785	C	A	0
chr9	126859734	A	G	1
chr9	126887077	A	G	1
chr9	126897639	C	T	1
chr9	126907749	A	G	1
chr9	126926020	A	G	0
chr9	126953457	A	G	1
chr9	127028425	T	C	0
chr9	127029381	C	T	0
chr9	127036559	G	A	0
chr9	127058462	A	G	0
chr9	127083816	A	G	0
chr9	127087601	C	T	1
chr9	127088216	A	G	0
chr9	127091920	G	A	1
chr9	127129470	G	A	0
chr9	127130875	G	A	0
chr9	127245402	C	T	1
chr9	127277792	A	G	0
chr9	127293506	G	T	1
chr9	127344499	C	T	0
chr9	127352085	C	T	1
chr9	127354547	G	A	1
chr9	127361146	A	G	0
chr9	127362905	G	A	0
chr9	127390243	T	C	1
chr9	127435499	T	C	0
chr9	127474771	C	T	0
chr9	127479598	A	G	0
chr9	127479887	A	G	1
chr9	127501072	G	A	0
chr9	127503966	A	G	0
chr9	127520560	T	G	1
chr9	127531908	C	T	0
chr9	127534967	C	T	1
chr9	127539970	T	C	0
chr9	127544458	G	A	0
chr9	127555232	G	T	0
chr9	127557840	T	C	0
chr9	127559883	G	A	0
chr9	127561206	G	T	0
chr9	127573139	G	A	0
chr9	127595957	C	A	0
chr9	127608774	C	T	0
chr9	127610208	T	C	1
chr9	127684557	G	A	0
chr9	127706779	T	G	0
chr9	127722272	C	T	0
chr9	127727464	A	G	1
chr9	127731209	A	G	0
chr9	127733611	A	C	1
chr9	127739959	T	C	0
chr9	127800446	C	T	0

### Sheet: 3. LD
Table S3. Linkage disequilibrium between GSN*D187N and chromosome 9q33.1–33.3 flanking markers, as evidenced by allelic excess
				Haplotype Data
										Estimate of
										Difference in Proportions					LDb
	Observed	Allele
Marker	Heterozigosity	Size
		(bp)		pD			pN			Mean ± SE (95% CI)			Pa		d (vard)			90% CI
D9S195	0.75	557		0.5	(14/28)		0.236	(26/110)		0.264 ± 0.103	(0.062–0.465)		0.01		0.346	(0.017)		0.134–0.556
D9S258	0.41	557		0.929	(26/28)		0.67	(75/112)		0.259 ± 0.066	(0.13–0.388)		<0.0001		0.785	(0.023)		0.535–1.032
D9S1116	0.73	534		0.897	(26/29)		0.098	(11/112)		0.799 ± 0.063	(0.675–0.922)		<0.0001		0.886	(0.004)		0.782–0.988
D9S282	0.67	372		0.759	(22/29)		0.321	(36/112)		0.438 ± 0.091	(0.259–0.615)		<0.0001		0.645	(0.014)		0.448–0.841
D9S778	0.64	483		0.64	(16/25)		0.142	(15/106)		0.498 ± 0.102	(0.299–0.698)		<0.0001		0.581	(0.013)		0.395–0.766
a Corrected according to the Bonferroni method (Dunn, 1961).
b Calculated according to Bengtsson and Thomson (1981): d = (pd - pn)/(1- pn).
a Calculated according to Diaz et al. (2000).

### Sheet: 4. Moment of methods
Table S4. Estimation by moment methods of age of the GSN*D187N
								Estimated Age c
						Population
Marker	Distance from GSN			Allele	LD b	Growth				Method 1			Method 2
						Rate
	Mb	cM	q a		d			g0		g1	g1c		g2	g2c
D9S195	1.944	45233	0.031	557	0.346	0.08		45180		33.7	45.6		33	44.9
				557	0.346	0.14		45148		33.7	44.5		33	43.8
D9S258	1.147	30682	0.018	557	0.785	0.08		45095		44998	31.9		12	45107
				557	0.785	0.14		45121		44998	28		12	45133
D9S1116	1.081	26665	0.017	534	0.886	0.08		45035		44933	45072		6	45041
				534	0.886	0.14		44941		44933	44979		6	44947
D9S282	2.736	13971	0.044	372	0.645	0.08		45053		45116	44974		9	45062
				372	0.645	0.14		44993		45116	18		9	45002
D9S778	3.124	36251	0.05	483	0.581	0.08		44932		45148	45185		10	44942
				483	0.581	0.14		45053		45148	45003		10	45063
a Estimated on the basis of physical distance (Mb) using the conversion factor 1.6 cM/Mb and the Kosambi map function.								Table S5. Primers
b Linkage disequilibrium (LD) is calculated according to Bengtsson and Thomson (1981): d = (pd - pn)/(1- pn).
a g1 is the age (number of generations) calculated by the method of Risch et al. (1995); g2 is the age obtained according to the iterative procedure of Reich and Goldstein (1999). Ages adjusted for population growth rate (g1c and g2c) were obtained by adding the Luria–Delbrück correction factor (g0) to g1 and g2c, respectively; g0 was calculated under the assumptions d = 0.08 or d = 0.14.

### Sheet: 5. Primers
Table S5. Primers
fwd_seq	rev_seq	chrom	product_start	product_end	product_len	design_name	product_gc	fwd_tm	rev_tm
AAGTGCCTGCAGGTAGAACC	TGGAGGAATCTCAGCCAGGA	9	122129387	122129941	555	D9S195_AFM193YG5_rs10656214_rs6151155_2	0.484685	59.963	59.957
ATGGCCAGTACAGAATGCCC	GCACTGGGCTAAGCAATTTTCT	9	122926018	122926578	561	D9S258_AFM185XE3_rs3220121_1	0.427807	60.107	59.768
GTCACAACAAAGGCAGGCTG	CTCGTGCCAGGAAGTTCCAT	9	122992357	122992882	526	DS1116_GATA65D11_rs59804134_1	0.346008	59.969	60.036
AGCCCGACATCCTAGTTCCT	ACCAGCCTGACAAGTATGGC	9	126808861	126809234	374	D9S282_AFM308VB1_rs67533330_1	0.467914	60.032	60.035
TCCAATCAAATCCAGGGCCT	AGACCAGATAGCTCAGGGCA	9	127196183	127196673	491	D9S778_UT7968_rs71372970_1	0.470468	58.99	60.032
